# Longitudinal Metabolomic Profiling of Biogenic Amines in Plasma and CSF, and Their Correlation, Reveals Sex-Specific and Age Changes in TgF344 Alzheimer’s Disease Transgenic and Wildtype Rats

**DOI:** 10.64898/2025.12.03.692185

**Authors:** Chunyuan Yin, Imke Nelen, Amy Harms, Robin Hartman, Sabine Bos, Charlotte Nigh-van Kooij, Thomas Hankemeier, Alida Kindt, Elizabeth de Lange

## Abstract

**Background:** Alterations in amine metabolism have been implicated Alzheimer’s disease (AD). Cerebrospinal fluid (CSF) and plasma are key biofluids in AD research. CSF is considered to better reflect brain metabolic alterations than plasma, while plasma can be obtained more easily. However, plasma-CSF relationships are unclear.

**Aim:** To investigate longitudinal changes of amines in plasma and CSF, and their correlation across the two, in male and female TgF344 AD transgenic versus wildtype (WT) rats.

**Method:** LC-MS-based targeted metabolomics was used to analyze 60 and 55 amines in plasma and CSF, respectively, of male and female TgF344-AD and WT rats, at 12, 25, 50 and 85 weeks. Statistical analysis was performed using generalized logistic regressions, Pearson correlations, and differential correlations between groups and matrixes.

**Results:** Compared to WT controls, at *12 weeks*, TgF344-AD rats showed an increase of 3-methylhistidine, anserine, cysteine, s-methylcysteine, while at *25 weeks*, male TgF344-AD rats showed pronounced increases in CSF levels of alpha-aminobutyric acid, asparagine, glycylglycine, glycylproline, histidine, isoleucine, kynurenine, leucine, methionine, methionine sulfone, norepinephrine, phenylalanine, proline, tyrosine, and valine. At *50 weeks*, female TgF344-AD rats exhibited reductions in CSF for DL-3-aminoisobutyric acid, gamma-aminobutyric acid, ornithine, and putrescine. Distinct plasma-CSF correlations were found for 1-methylhistidine, 2-aminoadipic acid, putrescine, kynurenine, N6,N6,N6-trimethyl-lysine, DL-3-aminoisobutyric acid, and taurine, particularly in TgF344-AD rats.

**Conclusions:** Body fluid, age- and sex-dependent amine alterations in CSF and plasma of TgF344-AD rats compared to WT controls provide important insights into AD disease processes and may aid early diagnosis and therapeutic targeting.
