## Supplementary material for "Longitudinal Metabolomic Profiling of Biogenic Amines in Plasma and CSF, and Their Correlation, Reveals Sex-Specific and Age Changes in TgF344 Alzheimer’s Disease Transgenic and Wildtype Rats": Supplementary Table 1. CSF Amines Statistical Comparisons.xlsx

### Sheet: Sheet1
Lipid	All data_p	All data_estimate	All data_pfdr	Female_p	Female_estimate	Female_pfdr	Male_p	Male_estimate	Male_pfdr	12weeks_p	12weeks_estimate	12weeks_pfdr	25weeks_p	25weeks_estimate	25weeks_pfdr	50weeks_p	50weeks_estimate	50weeks_pfdr	85weeks_p	85weeks_estimate	85weeks_pfdr	12Female_p	12Female_estimate	12Female_pfdr	12Male_p	12Male_estimate	12Male_pfdr	25Female_p	25Female_estimate	25Female_pfdr	25Male_p	25Male_estimate	25Male_pfdr	50Female_p	50Female_estimate	50Female_pfdr	50Male_p	50Male_estimate	50Male_pfdr	85Female_p	85Female_estimate	85Female_pfdr	85Male_p	85Male_estimate	85Male_pfdr
1-methylhistidine	0.65577	-0.0191265	0.794801	0.502109	0.0394453	0.893381	0.234124	-0.0750149	0.943902	0.59712	-0.0521933	0.814064	0.812743	-0.0170146	0.876487	0.908145	-0.0114966	0.960645	0.976344	-0.00259057	0.976344	0.860566	0.0258895	0.982837	0.447326	-0.10391	0.615073	0.895508	-0.0161974	0.964046	0.839161	-0.0176945	0.949919	0.859507	0.0222157	0.985521	0.766331	-0.0489547	0.952989	0.312782	0.107221	0.893702	0.340622	-0.14064	0.761358
2-aminoadipic acid	0.444448	-0.144623	0.766646	0.563323	-0.162552	0.893381	0.622698	-0.127608	0.943902	0.127234	-0.600837	0.814064	0.0803494	0.517774	0.242961	0.649708	-0.210485	0.960645	0.254759	-0.436267	0.976344	0.586255	-0.41778	0.982837	0.110919	-0.722083	0.562846	0.330512	0.337962	0.964046	0.157311	0.667351	0.371287	0.693913	-0.256477	0.985521	0.818417	-0.159384	0.952989	0.519972	-0.371886	0.893702	0.302961	-0.517203	0.761358
3-methoxytyrosine	0.62992	0.0538802	0.794801	0.305056	0.155504	0.893381	0.739932	-0.0524088	0.943902	0.18681	-0.244003	0.814064	0.630156	-0.0777323	0.805833	0.148233	0.364481	0.66911	0.687768	0.104785	0.976344	0.404849	-0.251249	0.982837	0.330995	-0.239204	0.562846	0.431779	-0.192347	0.964046	0.936922	0.0176094	0.981182	0.431563	0.261599	0.985521	0.232533	0.478794	0.952989	0.0726657	0.557133	0.893702	0.287326	-0.463881	0.761358
4-hydroxy-proline	0.339598	-0.131029	0.766646	0.860139	0.0327685	0.952981	0.162113	-0.282119	0.943902	0.174909	-0.3297	0.814064	0.17098	-0.290243	0.427451	0.725838	0.113841	0.960645	0.964128	-0.0140037	0.976344	0.728263	-0.156875	0.982837	0.128382	-0.444168	0.562846	0.4303	-0.224114	0.964046	0.278943	-0.345253	0.511396	0.83568	0.0958286	0.985521	0.780217	0.133854	0.952989	0.351714	0.307525	0.893702	0.471847	-0.418211	0.761358
Alanine	0.517075	0.0620584	0.766646	0.596266	0.0736932	0.893381	0.705533	0.050856	0.943902	0.546581	-0.131981	0.814064	0.127406	0.227168	0.339189	0.737268	0.0773562	0.960645	0.95445	0.0109726	0.976344	0.855366	0.0866786	0.982837	0.190837	-0.276807	0.562846	0.760051	0.0649418	0.964046	0.0894106	0.362116	0.273199	0.881184	-0.0499894	0.985521	0.508111	0.218851	0.952989	0.376578	0.187877	0.893702	0.547488	-0.211421	0.761358
Alpha-aminobutyric acid	0.22759	0.245642	0.766646	0.291902	0.315591	0.893381	0.518933	0.181845	0.943902	0.788426	-0.107257	0.837447	0.129509	0.529637	0.339189	0.517138	0.227704	0.939727	0.701776	0.183555	0.976344	0.976435	0.0231804	0.982837	0.671492	-0.19365	0.769418	0.581761	-0.212641	0.964046	0.0361048	1.1471	0.132384	0.884726	0.0687316	0.985521	0.460475	0.40434	0.952989	0.0986335	1.08524	0.893702	0.159616	-0.949993	0.761358
Anserine	0.721721	-0.101491	0.844567	0.866347	-0.0599112	0.952981	0.750231	-0.14261	0.943902	0.541942	0.316356	0.814064	0.673518	0.237218	0.805833	0.177954	-0.797663	0.66911	0.695515	-0.228836	0.976344	0.568963	0.438988	0.982837	0.745303	0.235133	0.803758	0.323104	0.700937	0.964046	0.86426	-0.148527	0.950686	0.0957363	-1.2108	0.449944	0.732473	-0.338624	0.952989	0.957226	0.0354015	0.974781	0.599177	-0.561021	0.776899
Asparagine	0.224064	0.228205	0.766646	0.443227	0.229198	0.893381	0.344922	0.220519	0.943902	0.617362	-0.200278	0.814064	0.0703645	0.566226	0.241878	0.782399	0.105362	0.960645	0.426737	0.340765	0.976344	0.73211	-0.321774	0.982837	0.714416	-0.119806	0.785858	0.621876	-0.123808	0.964046	0.0304433	1.14023	0.132384	0.782684	0.156392	0.985521	0.927169	0.0486626	0.952989	0.199695	0.886816	0.893702	0.42428	-0.345699	0.761358
Aspartic acid	0.0238592	-0.70743	0.400501	0.0758361	-0.786042	0.893381	0.159792	-0.633652	0.943902	0.148253	-1.08594	0.814064	0.67397	-0.278312	0.805833	0.0492353	-1.36127	0.66911	0.487429	-0.310719	0.976344	0.565983	-0.905812	0.982837	0.124039	-1.20525	0.562846	0.665417	-0.361715	0.964046	0.83855	-0.208935	0.949919	0.0645867	-1.81794	0.449944	0.399967	-0.853854	0.952989	0.715914	-0.195707	0.974781	0.56145	-0.455305	0.761358
Beta-alanine	0.366194	-0.148249	0.766646	0.325822	-0.224809	0.893381	0.763976	-0.0714391	0.943902	0.312819	-0.488773	0.814064	0.410318	0.256653	0.683863	0.191113	-0.393253	0.66911	0.78496	-0.0733406	0.976344	0.50309	-0.516659	0.982837	0.471664	-0.470303	0.63272	0.95158	0.030184	0.969201	0.277594	0.445042	0.511396	0.0885055	-0.714931	0.449944	0.935662	-0.0358331	0.952989	0.664838	0.141416	0.974781	0.457847	-0.343321	0.761358
Citrulline	0.457241	0.162974	0.766646	0.617245	0.150465	0.893381	0.593063	0.172734	0.943902	0.822848	-0.103169	0.853899	0.20208	0.500965	0.427476	0.694642	-0.172816	0.960645	0.582917	0.262763	0.976344	0.512079	0.575464	0.982837	0.295365	-0.552653	0.562846	0.862043	0.0932254	0.964046	0.146418	0.840143	0.366045	0.222257	-0.654337	0.719066	0.62101	0.362207	0.952989	0.266236	0.682383	0.893702	0.734804	-0.26476	0.841962
Cystathionine	0.56565	-0.0915978	0.766646	0.741906	-0.0714553	0.893977	0.619413	-0.116621	0.943902	0.575081	-0.192192	0.814064	0.562028	0.222236	0.804568	0.243133	-0.373707	0.75049	0.723169	-0.0827888	0.976344	0.969478	0.0259973	0.982837	0.382612	-0.336707	0.568748	0.46349	0.350162	0.964046	0.846291	0.115822	0.949919	0.140265	-0.652474	0.59343	0.894321	-0.0639663	0.952989	0.933433	0.0252707	0.974781	0.567558	-0.218635	0.761358
Cysteine	0.544186	0.0963359	0.766646	0.278898	0.25203	0.893381	0.806607	-0.0538947	0.943902	0.274924	-0.420505	0.814064	0.295326	0.262017	0.560101	0.888149	0.0466586	0.960645	0.315587	0.346311	0.976344	0.920316	0.0763895	0.982837	0.0770723	-0.749618	0.562846	0.886738	0.0594254	0.964046	0.168767	0.430543	0.371287	0.940539	-0.0331164	0.985521	0.795551	0.135297	0.952989	0.0714298	0.764298	0.893702	0.756775	-0.179158	0.849442
DL-3-aminoisobutyric acid	0.0376181	-0.440102	0.400501	0.0276947	-0.653586	0.893381	0.422476	-0.24365	0.943902	0.0776547	-0.805738	0.814064	0.736009	0.121103	0.823641	0.0169718	-1.14645	0.66911	0.779603	-0.116549	0.976344	0.212197	-1.12605	0.982837	0.248349	-0.593583	0.562846	0.868461	-0.0823776	0.964046	0.583142	0.290368	0.848565	0.00925822	-1.51066	0.449944	0.358954	-0.741785	0.952989	0.825142	-0.125006	0.974781	0.87025	-0.105918	0.899682
Ethanolamine	0.0944994	-0.417437	0.587953	0.226555	-0.440326	0.893381	0.244753	-0.403386	0.943902	0.196863	-0.832161	0.814064	0.871356	-0.0871367	0.910409	0.150659	-0.764865	0.66911	0.531051	-0.194145	0.976344	0.704522	-0.530151	0.982837	0.104152	-1.03219	0.562846	0.712935	-0.251644	0.964046	0.952328	0.0497082	0.981182	0.167895	-1.07234	0.648032	0.575072	-0.423227	0.952989	0.954931	-0.0236202	0.974781	0.398367	-0.40852	0.761358
Gamma-aminobutyric acid	0.494903	-0.134698	0.766646	0.31193	-0.270367	0.893381	0.985546	-0.00532221	0.985546	0.621649	-0.199359	0.814064	0.877303	0.0650849	0.910409	0.165884	-0.542897	0.66911	0.884153	0.0558355	0.976344	0.814069	-0.18034	0.982837	0.658227	-0.211955	0.769418	0.768335	0.175794	0.964046	0.964911	-0.0270084	0.981182	0.0370085	-1.09792	0.449944	0.90064	0.073799	0.952989	0.930567	0.0370613	0.974781	0.910792	0.0794374	0.910792
Gamma-glutamyl-alanine	0.377451	0.135328	0.766646	0.376118	0.207027	0.893381	0.759498	0.0618965	0.943902	0.791768	-0.106732	0.837447	0.083932	0.403797	0.242961	0.885238	0.0489532	0.960645	0.727454	0.100663	0.976344	0.608954	0.469533	0.982837	0.155957	-0.488414	0.562846	0.409025	0.256125	0.964046	0.134748	0.526639	0.352913	0.757531	-0.165275	0.985521	0.497312	0.286984	0.952989	0.252711	0.375709	0.893702	0.636635	-0.245109	0.778109
Gamma-glutamylglutamine	0.248797	-0.278099	0.766646	0.583851	-0.20835	0.893381	0.245495	-0.353209	0.943902	0.386861	-0.590065	0.814064	0.661835	-0.213705	0.805833	0.299249	-0.543876	0.783748	0.735666	0.0900028	0.976344	0.9131	-0.162566	0.982837	0.185779	-0.873213	0.562846	0.467155	-0.449176	0.964046	0.981182	-0.0178288	0.981182	0.500229	-0.623219	0.985521	0.328847	-0.455717	0.952989	0.384355	0.317474	0.893702	0.627931	-0.195961	0.778109
Glutamic acid	0.0962106	-0.41578	0.587953	0.105442	-0.575347	0.893381	0.45722	-0.265797	0.943902	0.298119	-0.60526	0.814064	0.900713	0.0632337	0.917393	0.0963007	-0.936443	0.66911	0.393677	-0.336138	0.976344	0.593492	-0.669043	0.982837	0.33368	-0.563014	0.562846	0.857731	-0.110479	0.964046	0.794709	0.207737	0.949919	0.0776703	-1.45255	0.449944	0.645231	-0.362985	0.952989	0.74118	-0.15121	0.974781	0.42049	-0.568618	0.761358
Glutamine	0.960958	0.00278666	0.960958	0.975208	-0.00309478	0.975208	0.90555	0.00706422	0.96196	0.484315	-0.0773864	0.814064	0.191624	-0.092281	0.427476	0.563836	0.106519	0.939727	0.365434	0.0602741	0.976344	0.840059	-0.0342277	0.982837	0.485863	-0.105972	0.636249	0.169364	-0.132831	0.964046	0.576484	-0.0585492	0.848565	0.857211	0.0614994	0.985521	0.172288	0.156541	0.952989	0.444335	0.059432	0.893702	0.607394	0.0613327	0.776899
Glutathione	0.0436911	-0.269886	0.400501	0.315958	-0.184354	0.893381	0.0749766	-0.350869	0.943902	0.156548	-0.404236	0.814064	0.604871	-0.132449	0.805481	0.13988	-0.457431	0.66911	0.540878	-0.143104	0.976344	0.373479	-0.416197	0.982837	0.295498	-0.396314	0.562846	0.670119	-0.132401	0.964046	0.742883	-0.132488	0.928603	0.176736	-0.576453	0.648032	0.492086	-0.325185	0.952989	0.467364	0.213119	0.893702	0.118822	-0.590927	0.761358
Glycine	0.151739	-0.154247	0.706544	0.373938	-0.131017	0.893381	0.268884	-0.17588	0.943902	0.173658	-0.371956	0.814064	0.748765	0.0571389	0.823641	0.115009	-0.357569	0.66911	0.861009	-0.0373526	0.976344	0.784641	-0.152454	0.982837	0.0790736	-0.51734	0.562846	0.704464	-0.0838224	0.964046	0.529805	0.174397	0.848565	0.072681	-0.51169	0.449944	0.617689	-0.186323	0.952989	0.490723	0.173679	0.893702	0.416843	-0.30265	0.761358
Glycylglycine	0.442832	0.154305	0.766646	0.758636	-0.0961461	0.893977	0.130306	0.392853	0.943902	0.780033	-0.143721	0.837447	0.00118228	1.03772	0.0650255	0.629455	-0.228474	0.960645	0.615955	-0.173709	0.976344	0.829954	-0.254783	0.982837	0.874086	-0.0701598	0.90707	0.0389802	0.635017	0.964046	0.0102068	1.37271	0.102701	0.441365	-0.552063	0.985521	0.836586	0.13107	0.952989	0.721209	-0.18347	0.974781	0.73109	-0.161439	0.841962
Glycylproline	0.357896	0.230689	0.766646	0.763944	-0.113703	0.893977	0.0981356	0.55494	0.943902	0.744197	-0.20045	0.835323	0.0031809	1.23998	0.0874748	0.945629	-0.0396404	0.960645	0.59034	-0.241552	0.976344	0.925354	-0.120884	0.982837	0.693377	-0.25315	0.77828	0.232379	0.533744	0.964046	0.00683903	1.82747	0.102701	0.780976	-0.239168	0.985521	0.823128	0.182057	0.952989	0.447203	-0.517069	0.893702	0.855515	0.104812	0.899682
Histidine	0.895169	0.0212072	0.952099	0.863571	-0.041179	0.952981	0.715867	0.0801867	0.943902	0.475297	-0.285929	0.814064	0.0413053	0.51541	0.206526	0.82499	-0.0846302	0.960645	0.58118	-0.166152	0.976344	0.920814	-0.0849076	0.982837	0.302548	-0.419074	0.562846	0.687004	0.134223	0.964046	0.0261635	0.832499	0.130817	0.5741	-0.304432	0.985521	0.777758	0.159594	0.952989	0.844712	0.0793395	0.974781	0.310171	-0.474769	0.761358
Homocitrulline	0.403589	-0.102689	0.766646	0.582528	-0.102246	0.893381	0.533028	-0.103137	0.943902	0.247811	-0.275549	0.814064	0.198487	-0.262161	0.427476	0.904344	-0.0337807	0.960645	0.631832	0.133529	0.976344	0.690507	-0.177288	0.982837	0.234632	-0.340631	0.562846	0.301048	-0.331497	0.964046	0.454228	-0.204484	0.766235	0.499529	-0.295967	0.985521	0.467361	0.257537	0.952989	0.395633	0.294836	0.893702	0.883324	-0.0692583	0.899682
Homocysteine	0.543722	0.104878	0.766646	0.212926	0.320556	0.893381	0.677468	-0.0975158	0.943902	0.546857	-0.236023	0.814064	0.538069	0.164219	0.804568	0.483507	0.254394	0.939727	0.734554	0.134834	0.976344	0.724579	0.267091	0.982837	0.20041	-0.569254	0.562846	0.722961	0.151067	0.964046	0.619124	0.175159	0.873124	0.915471	0.0516416	0.985521	0.398497	0.479674	0.952989	0.184142	0.716423	0.893702	0.312386	-0.596305	0.761358
Homoserine	0.398386	-0.137631	0.766646	0.330004	-0.243982	0.893381	0.858162	-0.0383527	0.96196	0.243572	-0.476056	0.814064	0.311169	0.271012	0.567904	0.245615	-0.447617	0.75049	0.907083	-0.0335348	0.976344	0.61684	-0.445736	0.982837	0.21385	-0.496138	0.562846	0.589369	0.154847	0.964046	0.403506	0.367644	0.715898	0.208822	-0.765785	0.717826	0.843023	-0.0940969	0.952989	0.974781	0.0124105	0.974781	0.837035	-0.0912945	0.899682
Hydroxylysine	0.81993	-0.0322114	0.939503	0.601799	0.106314	0.893381	0.416118	-0.162246	0.943902	0.337831	-0.309155	0.814064	0.533721	-0.146593	0.804568	0.476127	0.219842	0.939727	0.815904	0.0710849	0.976344	0.938511	0.0492035	0.982837	0.127851	-0.54651	0.562846	0.499156	-0.230767	0.964046	0.820444	-0.0765721	0.949919	0.854041	0.0792916	0.985521	0.417456	0.376008	0.952989	0.229109	0.449539	0.893702	0.430357	-0.404686	0.761358
Isoleucine	0.360986	0.129999	0.766646	0.544955	0.133866	0.893381	0.495775	0.126251	0.943902	0.514923	-0.226226	0.814064	0.032635	0.424989	0.179492	0.562563	0.186817	0.939727	0.940544	0.0226376	0.976344	0.885344	-0.116694	0.982837	0.302028	-0.298773	0.562846	0.913358	0.0246924	0.964046	0.0141523	0.757975	0.102701	0.932596	0.0392858	0.985521	0.453638	0.35074	0.952989	0.292596	0.452289	0.893702	0.222062	-0.517495	0.761358
Kynurenine	0.147698	0.264258	0.706544	0.970526	0.00935885	0.975208	0.0550903	0.508641	0.943902	0.36195	0.426029	0.814064	0.0157137	0.781497	0.123465	0.556367	0.226376	0.939727	0.243672	-0.390163	0.976344	0.812731	0.185355	0.982837	0.337708	0.585436	0.562846	0.356009	0.498598	0.964046	0.0113428	1.01683	0.102701	0.619639	-0.264031	0.985521	0.175112	0.771272	0.952989	0.516088	-0.251994	0.893702	0.347865	-0.56386	0.761358
Leucine	0.444548	0.0977644	0.766646	0.581594	0.111456	0.893381	0.602954	0.0845826	0.943902	0.603513	-0.164112	0.814064	0.0186022	0.419704	0.12789	0.761914	0.090068	0.960645	0.869413	-0.0437091	0.976344	0.96067	-0.0365436	0.982837	0.334082	-0.248605	0.562846	0.762	0.0577976	0.964046	0.0108163	0.720755	0.102701	0.984547	0.0086237	0.985521	0.659412	0.180562	0.952989	0.393937	0.327112	0.893702	0.156034	-0.509884	0.761358
Lysine	0.844941	0.0166425	0.948403	0.95022	-0.00822927	0.975208	0.725617	0.0389527	0.943902	0.548677	-0.123777	0.814064	0.279195	0.132096	0.548419	0.637085	0.107021	0.960645	0.525198	-0.0911153	0.976344	0.871904	0.0690747	0.982837	0.245	-0.25151	0.562846	0.892343	-0.0204771	0.964046	0.168671	0.259013	0.371287	0.971927	-0.0129476	0.985521	0.368348	0.240318	0.952989	0.846371	-0.0331261	0.974781	0.515802	-0.164016	0.761358
Methionine	0.609725	0.0796872	0.794801	0.656759	0.107308	0.893977	0.802702	0.050987	0.943902	0.686437	-0.164266	0.835323	0.0463358	0.475313	0.210266	0.718159	0.133243	0.960645	0.516135	-0.185808	0.976344	0.951008	-0.0572611	0.982837	0.509064	-0.235139	0.651128	0.92899	-0.0217233	0.964046	0.0203661	0.888772	0.12446	0.805072	0.137969	0.985521	0.798368	0.127992	0.952989	0.457955	0.292535	0.893702	0.0536363	-0.787153	0.761358
Methionine sulfone	0.00554999	0.468974	0.30525	0.548611	0.122616	0.893381	0.00286009	0.796818	0.157305	0.238784	0.420898	0.814064	0.00885088	0.91809	0.114059	0.0570496	0.743502	0.66911	0.380558	-0.229275	0.976344	0.537893	-0.298537	0.982837	0.0706144	0.897407	0.562846	0.148795	0.611251	0.964046	0.0330437	1.17333	0.132384	0.639963	0.22887	0.985521	0.0367122	1.31532	0.952989	0.679523	-0.12065	0.974781	0.446608	-0.365833	0.761358
Methionine sulfoxide	0.924795	0.0344664	0.959693	0.728364	-0.185301	0.893977	0.636057	0.240875	0.943902	0.619354	-0.432946	0.814064	0.180879	0.995947	0.427476	0.489034	-0.485992	0.939727	0.698273	-0.250886	0.976344	0.792436	0.484286	0.982837	0.23978	-1.04046	0.562846	0.696371	0.384767	0.964046	0.179296	1.50436	0.37928	0.250817	-1.204	0.766387	0.743004	0.311792	0.952989	0.874271	-0.143817	0.974781	0.688991	-0.385487	0.823793
N6,N6,N6-trimethyl-lysine	0.30222	-0.100953	0.766646	0.299665	-0.148566	0.893381	0.643133	-0.0614394	0.943902	0.380481	-0.218573	0.814064	0.743933	0.0501258	0.823641	0.549889	-0.134075	0.939727	0.33435	-0.170975	0.976344	0.760709	-0.138314	0.982837	0.375352	-0.271731	0.568748	0.870714	-0.0353858	0.964046	0.586282	0.121258	0.848565	0.330523	-0.324274	0.956777	0.801905	0.077257	0.952989	0.667815	-0.1047	0.974781	0.346228	-0.254291	0.761358
Norepinephrine	0.154155	-0.390323	0.706544	0.446947	-0.271109	0.893381	0.225546	-0.508032	0.943902	0.155149	-1.01905	0.814064	0.0113047	-0.746885	0.114059	0.811131	-0.15595	0.960645	0.603627	0.275627	0.976344	0.645473	-0.159828	0.982837	0.174284	-1.58815	0.562846	0.124595	-0.872926	0.964046	0.0241958	-0.642038	0.130817	0.985521	0.0194322	0.985521	0.640721	-0.350819	0.952989	0.850703	-0.0869913	0.974781	0.498606	0.731491	0.761358
O-acetyl-serine	0.953104	0.0069545	0.960958	0.304489	0.176574	0.893381	0.349496	-0.154079	0.943902	0.60652	-0.12484	0.814064	0.963542	-0.00827838	0.963542	0.495279	0.178681	0.939727	0.906195	-0.0322823	0.976344	0.471722	0.232104	0.982837	0.296182	-0.361257	0.562846	0.81517	-0.0601994	0.964046	0.89438	0.034912	0.964527	0.90337	0.04485	0.985521	0.40044	0.327383	0.952989	0.241597	0.451175	0.893702	0.0875737	-0.640057	0.761358
O-phosphoethanolamine	0.0364622	-0.274839	0.400501	0.0475486	-0.383853	0.893381	0.340418	-0.172696	0.943902	0.356207	-0.183937	0.814064	0.520393	-0.195322	0.804568	0.131804	-0.455245	0.66911	0.148957	-0.288407	0.976344	0.484455	-0.266263	0.982837	0.580889	-0.12941	0.694542	0.835475	-0.0756371	0.964046	0.540108	-0.294881	0.848565	0.0848697	-0.783493	0.449944	0.821635	-0.0905242	0.952989	0.208425	-0.389626	0.893702	0.508579	-0.161161	0.761358
Ornithine	0.0216982	-0.362456	0.400501	0.146471	-0.321849	0.893381	0.0757172	-0.404803	0.943902	0.192496	-0.471946	0.814064	0.586723	-0.14366	0.805481	0.153365	-0.470398	0.66911	0.237358	-0.416255	0.976344	0.671569	-0.287906	0.982837	0.170279	-0.593843	0.562846	0.702775	-0.146119	0.964046	0.708774	-0.141614	0.928603	0.0397693	-0.912412	0.449944	0.966787	0.0207285	0.966787	0.927936	0.038349	0.974781	0.0987899	-0.987756	0.761358
Phenylalanine	0.5715	0.0846147	0.766646	0.713948	0.0855648	0.893977	0.666574	0.0834164	0.943902	0.53702	-0.229472	0.814064	0.0124428	0.550664	0.114059	0.954942	0.019792	0.960645	0.708812	-0.110452	0.976344	0.95277	-0.0506081	0.982837	0.278036	-0.34794	0.562846	0.663479	0.115999	0.964046	0.00634172	0.912239	0.102701	0.865973	-0.087017	0.985521	0.779613	0.138469	0.952989	0.499803	0.28602	0.893702	0.13431	-0.608875	0.761358
Proline	0.642314	0.079233	0.794801	0.704312	0.0968421	0.893977	0.787077	0.0627923	0.943902	0.492159	-0.273213	0.814064	0.0496993	0.47805	0.210266	0.960645	0.019151	0.960645	0.950631	-0.0232568	0.976344	0.883545	-0.131346	0.982837	0.310075	-0.367177	0.562846	0.732998	0.100413	0.964046	0.0352014	0.792187	0.132384	0.731165	-0.182031	0.985521	0.68439	0.242687	0.952989	0.349516	0.474725	0.893702	0.251222	-0.649291	0.761358
Putrescine	0.0663909	-0.33326	0.521643	0.147202	-0.396545	0.893381	0.263973	-0.273912	0.943902	0.144033	-0.640415	0.814064	0.556419	-0.18079	0.804568	0.0643135	-0.676663	0.66911	0.9595	-0.0180401	0.976344	0.93773	-0.0710435	0.982837	0.0242402	-1.01753	0.562846	0.972501	0.0140454	0.972501	0.459741	-0.342863	0.766235	0.0311246	-1.16498	0.449944	0.785238	-0.134085	0.952989	0.587277	-0.270591	0.974781	0.567075	0.299452	0.761358
S-methylcysteine	0.664742	0.0568524	0.794801	0.484566	0.127665	0.893381	0.983058	-0.00398969	0.985546	0.71919	-0.0874648	0.835323	0.708246	0.0767791	0.823641	0.32556	0.242109	0.8139	0.904347	-0.0399757	0.976344	0.836214	-0.0891757	0.982837	0.778072	-0.0863315	0.822961	0.191956	-0.303069	0.964046	0.223198	0.392755	0.454662	0.852277	0.0596117	0.985521	0.259062	0.444885	0.952989	0.128349	0.645162	0.893702	0.0751593	-0.901291	0.761358
Saccharopine	0.51295	0.0827408	0.766646	0.508759	0.144042	0.893381	0.884136	0.0197414	0.96196	0.909936	-0.0354643	0.909936	0.570512	0.104909	0.804568	0.920048	0.0362229	0.960645	0.216694	0.178753	0.976344	0.642185	0.301151	0.982837	0.432365	-0.258418	0.609746	0.612082	0.101504	0.964046	0.722811	0.107742	0.928603	0.942661	0.0487696	0.985521	0.904346	0.0222821	0.952989	0.360492	0.1751	0.893702	0.429941	0.183345	0.761358
Sarcosine	0.527818	-0.101943	0.766646	0.401256	-0.188049	0.893381	0.944482	-0.0163825	0.980123	0.38346	-0.412967	0.814064	0.330417	0.299602	0.567904	0.276209	-0.325936	0.759574	0.805044	-0.06574	0.976344	0.568826	-0.42968	0.982837	0.529868	-0.401897	0.662336	0.868966	0.0813465	0.964046	0.23251	0.481158	0.456716	0.0981697	-0.677637	0.449944	0.885187	0.0648421	0.952989	0.655974	0.143332	0.974781	0.475412	-0.328573	0.761358
Serine	0.257445	0.109584	0.766646	0.435186	0.114472	0.893381	0.423811	0.10378	0.943902	0.8914	0.0296848	0.907907	0.0759985	0.314937	0.242961	0.355763	0.225823	0.850738	0.330813	-0.143818	0.976344	0.851638	0.0843635	0.982837	0.977478	-0.00653097	0.977478	0.525091	0.112239	0.964046	0.101202	0.483551	0.279603	0.545637	0.239937	0.985521	0.468289	0.210141	0.952989	0.839079	0.0409114	0.974781	0.0889027	-0.376049	0.761358
Serotonine	0.868915	0.0289113	0.952099	0.914178	0.0240578	0.975208	0.909489	0.0309064	0.96196	0.566277	-0.195027	0.814064	0.322795	-0.3558	0.567904	0.19465	0.578959	0.66911	0.670653	0.10303	0.976344	0.305992	-0.511715	0.982837	0.975151	0.0147272	0.977478	0.120882	-0.502154	0.964046	0.704406	-0.234055	0.928603	0.375011	0.566601	0.985521	0.365809	0.592691	0.952989	0.31175	0.277456	0.893702	0.791297	-0.116247	0.870427
Symmetric dimethylarginine	0.51865	0.137394	0.766646	0.961424	0.0163037	0.975208	0.353423	0.250099	0.943902	0.741682	-0.180616	0.835323	0.0576249	0.687878	0.217733	0.866292	0.0829572	0.960645	0.634638	-0.172721	0.976344	0.982837	-0.0271997	0.982837	0.547989	-0.28223	0.669764	0.440346	0.327321	0.964046	0.0855383	0.987806	0.273199	0.83066	-0.172318	0.985521	0.519133	0.366597	0.952989	0.938982	-0.0386836	0.974781	0.532928	-0.341226	0.761358
Taurine	0.364788	-0.141054	0.766646	0.487113	-0.149807	0.893381	0.555347	-0.134404	0.943902	0.485537	-0.248348	0.814064	0.615095	0.126706	0.805481	0.130743	-0.493487	0.66911	0.828755	-0.0694589	0.976344	0.962104	-0.0306671	0.982837	0.370645	-0.392527	0.568748	0.719711	0.118697	0.964046	0.728112	0.133368	0.928603	0.052927	-0.803309	0.449944	0.777672	-0.14924	0.952989	0.776362	0.11816	0.974781	0.559987	-0.305323	0.761358
Threonine	0.208208	0.116427	0.766646	0.235698	0.157193	0.893381	0.564011	0.0756284	0.943902	0.708959	-0.0795187	0.835323	0.0593816	0.273856	0.217733	0.263681	0.260245	0.759574	0.826225	-0.037399	0.976344	0.790463	0.114451	0.982837	0.37015	-0.207992	0.568748	0.5599	0.0948046	0.964046	0.0694408	0.422799	0.238703	0.54623	0.212926	0.985521	0.321032	0.312823	0.952989	0.330906	0.189426	0.893702	0.282963	-0.32255	0.761358
Tryptophan	0.900167	0.0193381	0.952099	0.750493	0.0720746	0.893977	0.882775	-0.0315267	0.96196	0.378485	-0.319886	0.814064	0.241078	0.290277	0.491085	0.940046	0.0260577	0.960645	0.961784	-0.015566	0.976344	0.871862	-0.123922	0.982837	0.228441	-0.44968	0.562846	0.743144	-0.101568	0.964046	0.101674	0.616232	0.279603	0.82174	-0.114549	0.985521	0.710261	0.182287	0.952989	0.219315	0.497654	0.893702	0.209679	-0.660757	0.761358
Tyrosine	0.461785	0.105627	0.766646	0.702019	0.084076	0.893977	0.514371	0.123915	0.943902	0.743545	-0.11497	0.835323	0.027304	0.478216	0.166858	0.813084	0.0819124	0.960645	0.73528	-0.0935249	0.976344	0.808509	0.192236	0.982837	0.31031	-0.318445	0.562846	0.79109	0.0657144	0.964046	0.0149383	0.821355	0.102701	0.894549	-0.0698365	0.985521	0.589856	0.250522	0.952989	0.610082	0.185023	0.974781	0.31222	-0.443699	0.761358
Valine	0.244133	0.157855	0.766646	0.403023	0.172882	0.893381	0.426606	0.143594	0.943902	0.667381	-0.139441	0.835323	0.011749	0.468533	0.114059	0.425568	0.256326	0.939727	0.874194	-0.0446834	0.976344	0.969786	0.0272504	0.982837	0.413451	-0.249848	0.598416	0.610815	0.113705	0.964046	0.00710776	0.763695	0.102701	0.787874	0.122951	0.985521	0.394176	0.40452	0.952989	0.37495	0.354352	0.893702	0.165959	-0.546328	0.761358
