## Supplementary material for "Longitudinal Metabolomic Profiling of Biogenic Amines in Plasma and CSF, and Their Correlation, Reveals Sex-Specific and Age Changes in TgF344 Alzheimer’s Disease Transgenic and Wildtype Rats": Supplementary Table 2. Plasma Amines Statistical Comparisons.xlsx

### Sheet: Sheet1
Lipid	All data_p	All data_estimate	All data_pfdr	Female_p	Female_estimate	Female_pfdr	Male_p	Male_estimate	Male_pfdr	12weeks_p	12weeks_estimate	12weeks_pfdr	25weeks_p	25weeks_estimate	25weeks_pfdr	50weeks_p	50weeks_estimate	50weeks_pfdr	85weeks_p	85weeks_estimate	85weeks_pfdr	12Female_p	12Female_estimate	12Female_pfdr	12Male_p	12Male_estimate	12Male_pfdr	25Female_p	25Female_estimate	25Female_pfdr	25Male_p	25Male_estimate	25Male_pfdr	50Female_p	50Female_estimate	50Female_pfdr	50Male_p	50Male_estimate	50Male_pfdr	85Female_p	85Female_estimate	85Female_pfdr	85Male_p	85Male_estimate	85Male_pfdr
1-methylhistidine	0.0640365	-0.0686816	0.411276	0.397826	-0.045358	0.969519	0.0780796	-0.0916467	0.585597	0.602786	0.0431396	0.907281	0.0539742	-0.126342	0.294405	0.0208993	-0.155622	0.289107	0.802352	-0.0209654	0.998511	0.944146	-0.0088079	0.974587	0.453042	0.0862367	0.832936	0.630179	-0.0485806	0.899968	0.0274448	-0.193544	0.133044	0.0791924	-0.176951	0.681703	0.152351	-0.134556	0.652935	0.744934	0.0367164	0.847533	0.46154	-0.0954501	0.987631
3-methoxytyramine	0.613209	-0.0252793	0.78282	0.864239	0.0123911	0.969519	0.373465	-0.0623662	0.707454	0.814674	-0.0149481	0.980621	0.669831	0.0404863	0.792667	0.115586	-0.158352	0.498106	0.84904	0.0236907	0.998511	0.865939	0.017927	0.9515	0.602048	-0.0422222	0.872978	0.474336	0.111912	0.831544	0.859023	-0.0212401	0.965739	0.186245	-0.202482	0.698418	0.403517	-0.114766	0.72447	0.486006	0.104964	0.847533	0.706129	-0.0812584	0.987631
3-methoxytyrosine	0.935546	0.00437261	0.951403	0.82161	0.0137876	0.969519	0.945567	-0.00485677	0.960277	0.482751	0.0708365	0.907281	0.104604	-0.139054	0.313813	0.104476	0.157892	0.498106	0.61832	-0.0362857	0.998511	0.748707	-0.0459442	0.947802	0.247164	0.167721	0.832936	0.869957	-0.0235661	0.932096	0.0203481	-0.238858	0.133044	0.115325	0.173562	0.685565	0.389367	0.142416	0.72447	0.616569	-0.0519443	0.847533	0.878205	-0.0160657	0.987631
Anserine	0.0121233	0.447128	0.363699	0.0421185	0.548404	0.440461	0.142206	0.347434	0.627112	0.0458287	0.829977	0.467344	0.188158	0.496696	0.418129	0.189078	0.478227	0.536548	0.800905	0.0747817	0.998511	0.121231	1.03496	0.947802	0.228528	0.659913	0.832936	0.362706	0.658208	0.831544	0.321087	0.357118	0.583795	0.293782	0.54581	0.70668	0.440924	0.411478	0.72447	0.69463	0.145721	0.847533	0.973242	-0.0168226	0.987631
Citrulline	0.836373	0.017516	0.912407	0.967302	0.00498874	0.982412	0.802077	0.0298617	0.891197	0.641795	0.0947733	0.907281	0.0445855	-0.30037	0.294405	0.195479	0.190415	0.536548	0.451269	0.115287	0.94448	0.808009	-0.0930824	0.950599	0.234842	0.250624	0.832936	0.359854	-0.218097	0.831544	0.0584784	-0.37147	0.184669	0.133384	0.289253	0.685565	0.686265	0.0927967	0.876083	0.911853	0.0239888	0.927308	0.291083	0.233182	0.987631
Cystathionine	0.536818	-0.0518872	0.733418	0.776621	-0.0338138	0.969519	0.556134	-0.0696648	0.752474	0.539214	0.112584	0.907281	0.0815509	-0.25433	0.300464	0.276262	0.18422	0.637527	0.254091	-0.187974	0.94448	0.907957	-0.0351385	0.972811	0.312136	0.235139	0.832936	0.324517	-0.241994	0.831544	0.141848	-0.264991	0.340435	0.00993622	0.56362	0.596173	0.444917	-0.190496	0.72447	0.122321	-0.330357	0.720426	0.987631	-0.00411483	0.987631
Cysteine	0.632834	0.0181575	0.791043	0.264171	0.0601154	0.890643	0.667935	-0.0231468	0.815667	0.0144571	0.20957	0.289143	0.319421	-0.0709245	0.483845	0.123496	0.105754	0.498106	0.0771016	-0.116351	0.700343	0.109215	0.239403	0.947802	0.0719955	0.184819	0.832936	0.986657	0.00229284	0.986657	0.0402959	-0.134199	0.159906	0.0593305	0.14618	0.681703	0.572162	0.0658274	0.798366	0.297382	-0.0835984	0.847533	0.162542	-0.158644	0.987631
DL-3-aminoisobutyric acid	0.390159	-0.145532	0.733418	0.572803	-0.105437	0.969519	0.51071	-0.184974	0.752474	0.920747	-0.0309193	0.988011	0.673767	-0.116057	0.792667	0.370435	-0.305499	0.670932	0.799777	-0.105133	0.998511	0.872208	-0.0806367	0.9515	0.97989	0.0103278	0.97989	0.182874	-0.506778	0.831544	0.579768	0.221604	0.76364	0.685414	-0.140225	0.822497	0.437555	-0.468732	0.72447	0.495558	0.231913	0.847533	0.530832	-0.540361	0.987631
Epinephrine	0.00479607	-0.52446	0.287764	0.0849862	-0.446947	0.576656	0.0258386	-0.600758	0.543155	0.13925	0.489084	0.63442	0.0901393	-0.687628	0.300464	0.0134465	-1.02193	0.289107	0.032481	-0.706574	0.692607	0.412474	0.310164	0.947802	0.231038	0.63752	0.832936	0.678175	-0.313077	0.899968	0.0139505	-1.01131	0.127904	0.0587965	-0.928503	0.681703	0.105168	-1.11421	0.525839	0.127748	-0.658417	0.720426	0.150229	-0.768759	0.987631
Ethanolamine	0.522398	-0.0376787	0.733418	0.518156	-0.0501225	0.969519	0.77568	-0.0254195	0.884411	0.988011	-0.00119857	0.988011	0.941846	0.00723569	0.941846	0.104156	0.184435	0.498106	0.0412768	-0.298321	0.692607	0.716768	-0.0508923	0.947802	0.670529	0.0400288	0.872978	0.911335	0.0187204	0.945555	0.98231	-0.00268935	0.98231	0.168139	0.247453	0.698418	0.40521	0.122194	0.72447	0.0108505	-0.321631	0.326883	0.373927	-0.268222	0.987631
Gamma-aminobutyric acid	0.92429	-0.0102874	0.951403	0.520604	0.0770162	0.969519	0.566179	-0.0961905	0.752474	0.981863	0.00352226	0.988011	0.301521	0.188304	0.483845	0.0434221	-0.305087	0.372189	0.786206	0.0763386	0.998511	0.649805	0.0990588	0.947802	0.737982	-0.0757377	0.872978	0.431687	0.254089	0.831544	0.526041	0.131453	0.750749	0.304447	-0.240133	0.70668	0.0672923	-0.36924	0.467174	0.340615	0.185883	0.847533	0.915066	-0.0651163	0.987631
Gamma-glutamylglutamine	0.424748	0.0745808	0.733418	0.84419	-0.0223414	0.969519	0.247397	0.170024	0.627112	0.072865	0.379329	0.562298	0.250177	0.240232	0.454867	0.321544	0.104993	0.643089	0.0856783	-0.338511	0.700343	0.460184	0.15099	0.947802	0.107652	0.568766	0.832936	0.511284	0.229033	0.831544	0.337961	0.24991	0.584982	0.674827	-0.0680631	0.822497	0.0437806	0.275912	0.437806	0.115765	-0.290829	0.720426	0.311589	-0.400084	0.987631
Gamma-glutamyl-alanine	0.413542	0.085615	0.733418	0.286587	0.158307	0.890643	0.922397	0.0140765	0.954203	0.0947124	0.317343	0.562298	0.359073	0.216115	0.525472	0.528266	0.107833	0.703092	0.296024	-0.227536	0.94448	0.17184	0.255915	0.947802	0.248459	0.368306	0.832936	0.273245	0.44598	0.831544	0.949554	0.0174667	0.98231	0.581822	0.125286	0.805129	0.733244	0.0905956	0.89785	0.780736	-0.0819802	0.851712	0.215403	-0.415493	0.987631
Glutathione	0.884174	0.013786	0.930709	0.268548	0.138777	0.890643	0.443678	-0.109278	0.752474	0.386643	0.194423	0.907281	0.73524	-0.0629791	0.813334	0.298147	-0.203374	0.638886	0.427801	0.134977	0.94448	0.349563	0.28972	0.947802	0.729022	0.115362	0.872978	0.712294	-0.0877428	0.909312	0.885261	-0.0415784	0.965739	0.404959	0.220887	0.70668	0.025442	-0.622398	0.389692	0.479623	0.16573	0.847533	0.712033	0.0952656	0.987631
Glycine	0.0546226	-0.0749207	0.411276	0.131134	-0.0821817	0.690215	0.224491	-0.0677644	0.627112	0.683318	-0.0307353	0.907281	0.131403	-0.107925	0.360232	0.2949	-0.0705183	0.638886	0.401483	-0.0779371	0.94448	0.755313	-0.035066	0.947802	0.798335	-0.0271423	0.903776	0.418412	-0.106735	0.831544	0.149005	-0.108953	0.343858	0.426372	-0.0736662	0.70668	0.508815	-0.0674093	0.726878	0.357949	-0.0973132	0.847533	0.754542	-0.0529165	0.987631
Glycylglycine	0.490799	-0.046601	0.733418	0.647026	-0.0458807	0.969519	0.60198	-0.047296	0.752474	0.888035	-0.0248029	0.988011	0.4392	-0.0973219	0.603426	0.449448	-0.0875587	0.691459	0.850792	0.0236981	0.998511	0.663134	-0.133549	0.947802	0.756581	0.0654162	0.872978	0.47416	-0.155786	0.831544	0.753176	-0.0467971	0.869049	0.912867	-0.0150342	0.967879	0.406941	-0.159188	0.72447	0.623614	0.0843194	0.847533	0.777125	-0.0545825	0.987631
Histamine	0.400938	-0.0893038	0.733418	0.0864984	-0.261396	0.576656	0.573159	0.0801609	0.752474	0.25955	-0.222662	0.775318	0.225545	-0.249257	0.451091	0.569052	0.137402	0.711315	0.900938	-0.0255415	0.998511	0.416765	-0.294311	0.947802	0.454328	-0.16322	0.832936	0.120311	-0.520225	0.831544	0.953417	-0.0150875	0.98231	0.971792	-0.0107922	0.971953	0.462458	0.283767	0.72447	0.40488	-0.233697	0.847533	0.429282	0.24325	0.987631
Homocitrulline	0.244105	-0.112283	0.636796	0.878906	0.0209026	0.969519	0.0752396	-0.243406	0.585597	0.695582	-0.0565007	0.907281	0.00436702	-0.465059	0.13101	0.309188	-0.200115	0.639698	0.144828	0.285652	0.86897	0.256417	-0.228469	0.947802	0.681131	0.0861691	0.872978	0.444337	-0.193714	0.831544	0.000927842	-0.699556	0.0209829	0.501789	-0.198242	0.734325	0.461674	-0.201966	0.72447	0.0529568	0.54303	0.635482	0.861421	-0.0467013	0.987631
Hydroxylysine	0.228623	-0.100374	0.623517	0.419831	-0.0982112	0.969519	0.377309	-0.102501	0.707454	0.666951	0.0619917	0.907281	0.00266515	-0.41787	0.13101	0.784174	0.0423953	0.855463	0.837661	-0.0335695	0.998511	0.946939	0.0188438	0.974587	0.471997	0.0977884	0.832936	0.220274	-0.305766	0.831544	0.000722625	-0.51475	0.0209829	0.660189	0.0856871	0.822497	0.998842	-0.000362043	0.998842	0.577863	-0.129792	0.847533	0.698957	0.0906835	0.987631
2-aminoadipic acid	0.577881	0.0545818	0.753757	0.0194246	0.327582	0.440461	0.109869	-0.214181	0.627112	0.34009	0.182244	0.850224	0.745556	0.0515525	0.813334	0.391037	-0.216199	0.670932	0.18236	0.220403	0.94448	0.228311	0.422237	0.947802	0.934344	-0.0168618	0.969676	0.514299	0.186469	0.831544	0.708451	-0.0650423	0.833472	0.113415	0.387319	0.685565	0.0565177	-0.812266	0.467174	0.126971	0.363093	0.720426	0.874865	0.0361477	0.987631
4-hydroxy-proline	0.376865	-0.078415	0.733418	0.761384	-0.0421571	0.969519	0.313441	-0.114108	0.707454	0.451297	0.14424	0.907281	0.01076	-0.368918	0.141323	0.51154	0.11546	0.703092	0.402567	-0.139276	0.94448	0.732546	0.127071	0.947802	0.397504	0.158484	0.832936	0.473665	-0.181605	0.831544	0.00104915	-0.530793	0.0209829	0.388879	0.23558	0.70668	0.989106	-0.00317649	0.998842	0.336681	-0.237302	0.847533	0.953939	-0.0126946	0.987631
Alanine	0.668212	-0.0240902	0.801855	0.768874	-0.0259924	0.969519	0.74923	-0.022206	0.881448	0.630363	0.0453258	0.907281	0.639369	-0.043482	0.782901	0.442019	-0.0912948	0.691459	0.981807	0.00306192	0.998511	0.782485	0.0374124	0.947802	0.7035	0.051891	0.872978	0.836026	-0.0353644	0.932083	0.607241	-0.0504971	0.76364	0.96545	0.00729412	0.971953	0.276908	-0.188666	0.72447	0.708621	-0.0779605	0.847533	0.495516	0.107687	0.987631
Alpha-aminobutyric acid	0.0874404	0.188898	0.411276	0.602367	0.0709913	0.969519	0.0757548	0.304956	0.585597	0.102495	0.392663	0.562298	0.0759546	0.380476	0.300464	0.8727	0.0260265	0.887492	0.998511	0.000407533	0.998511	0.443569	0.33308	0.947802	0.105403	0.442094	0.832936	0.607476	-0.134284	0.899968	0.00986841	0.825331	0.127904	0.381884	0.132563	0.70668	0.78771	-0.079195	0.926491	0.862047	-0.0305327	0.907418	0.930062	0.0403608	0.987631
Arginine	0.693474	-0.0665938	0.815852	0.753103	-0.0499136	0.969519	0.781229	-0.0830347	0.884411	0.281739	0.151328	0.775318	0.857	-0.078243	0.871526	0.849945	-0.0687608	0.887492	0.496526	-0.225488	0.961018	0.111647	0.240656	0.947802	0.737404	0.0772186	0.872978	0.403453	0.432522	0.831544	0.447842	-0.519645	0.682079	0.409539	-0.134844	0.70668	0.996148	-0.00349393	0.998842	0.0370821	-0.540232	0.556231	0.794962	0.180941	0.987631
Aspartic acid	0.0567858	-0.195952	0.411276	0.662805	-0.0649025	0.969519	0.0230766	-0.324963	0.543155	0.212404	-0.261962	0.735557	0.58941	-0.104589	0.746611	0.255152	-0.278645	0.637527	0.436189	-0.155687	0.94448	0.789835	-0.0796823	0.947802	0.173315	-0.413187	0.832936	0.368949	-0.25559	0.831544	0.924482	0.025906	0.98231	0.341046	0.28384	0.70668	0.0261521	-0.834186	0.389692	0.585659	-0.177128	0.847533	0.528339	-0.128001	0.987631
Carnosine	0.509061	0.0476064	0.733418	0.949928	-0.0062603	0.982412	0.340572	0.100642	0.707454	0.490154	0.117427	0.907281	0.27422	0.153708	0.477063	0.591612	-0.0913454	0.720244	0.922802	0.01119	0.998511	0.958344	-0.0107311	0.974587	0.403467	0.223751	0.832936	0.733357	0.0803438	0.916696	0.211138	0.217109	0.427802	0.88482	0.0356569	0.965258	0.375714	-0.21678	0.72447	0.496149	-0.10475	0.847533	0.369428	0.160904	0.987631
Glutamic acid	0.462848	0.0695174	0.733418	0.0476327	0.258461	0.440461	0.396052	-0.116498	0.719761	0.19654	0.273121	0.735557	0.848764	0.033531	0.871526	0.54361	-0.133624	0.703092	0.421582	0.13845	0.94448	0.133631	0.465965	0.947802	0.704701	0.113131	0.872978	0.667981	0.115854	0.899968	0.875295	-0.0376127	0.965739	0.185138	0.323278	0.698418	0.103698	-0.584886	0.525839	0.45071	0.19522	0.847533	0.770213	0.0651431	0.987631
Glutamine	0.0837949	-0.062266	0.411276	0.0325691	-0.119115	0.440461	0.89166	-0.0062972	0.938589	0.932187	0.00700056	0.988011	0.0169499	-0.185468	0.169499	0.491485	-0.0461713	0.703092	0.899267	-0.00794596	0.998511	0.463298	-0.0991999	0.947802	0.359123	0.0951076	0.832936	0.0470444	-0.281838	0.831544	0.206495	-0.102186	0.427802	0.545554	-0.0571204	0.779363	0.722813	-0.0353573	0.89785	0.550529	-0.055055	0.847533	0.530146	0.0528862	0.987631
Homoserine	0.865896	0.00886626	0.927746	0.355492	0.0640937	0.969519	0.559921	-0.0454957	0.752474	0.0467344	0.164203	0.467344	0.204871	-0.128263	0.427381	0.0240923	0.212098	0.289107	0.215611	-0.151	0.94448	0.0705526	0.246997	0.947802	0.359469	0.0955145	0.832936	0.763971	0.0424166	0.916765	0.0559684	-0.275763	0.184669	0.304571	0.143867	0.70668	0.0324743	0.279488	0.389692	0.505042	-0.0899069	0.847533	0.308514	-0.229889	0.987631
Isoleucine	0.211075	-0.0588805	0.603073	0.348617	-0.0595303	0.969519	0.407864	-0.0582374	0.719761	0.586537	-0.0569077	0.907281	0.1558	-0.128045	0.3895	0.273883	-0.125418	0.637527	0.358238	0.0708926	0.94448	0.180854	-0.207695	0.947802	0.636675	0.0681902	0.872978	0.267351	-0.170026	0.831544	0.402358	-0.0917654	0.652472	0.671195	-0.0433387	0.822497	0.324944	-0.206484	0.72447	0.343053	0.110215	0.847533	0.838738	0.0201157	0.987631
Lysine	0.141819	-0.0779477	0.500538	0.282053	-0.0794999	0.890643	0.321121	-0.0764139	0.707454	0.761675	0.0311586	0.952093	0.0592719	-0.163528	0.296359	0.550755	-0.0683994	0.703092	0.464283	-0.0830954	0.94448	0.986971	0.00275082	0.986971	0.680898	0.0547265	0.872978	0.433683	-0.126917	0.831544	0.0267588	-0.195168	0.133044	0.919485	-0.0157924	0.967879	0.49049	-0.120357	0.72447	0.296915	-0.141144	0.847533	0.967484	-0.00813717	0.987631
Methionine	0.0500173	-0.0977658	0.411276	0.101407	-0.105871	0.608442	0.240098	-0.0897789	0.627112	0.684715	0.039006	0.907281	0.0204498	-0.203034	0.175284	0.83126	-0.0258535	0.887492	0.093379	-0.153598	0.700343	0.22654	0.142574	0.947802	0.753288	-0.046917	0.872978	0.244042	-0.166269	0.831544	0.0364982	-0.234807	0.156421	0.871152	-0.0245443	0.965258	0.890259	-0.0271465	0.953849	0.0108961	-0.276363	0.326883	0.974987	0.00493032	0.987631
Methionine sulfoxide	0.136953	-0.181465	0.500538	0.832051	-0.0385705	0.969519	0.0452629	-0.322124	0.543155	0.979105	-0.00708072	0.988011	0.00950484	-0.603011	0.141323	0.600204	0.124843	0.720244	0.468896	-0.17241	0.94448	0.542297	0.307173	0.947802	0.342073	-0.267795	0.832936	0.225926	-0.476503	0.831544	0.0118891	-0.712339	0.127904	0.137113	0.426911	0.685565	0.653079	-0.173495	0.870771	0.410671	-0.264684	0.847533	0.885353	-0.0532566	0.987631
Phenylalanine	0.655772	-0.0176507	0.801855	0.916634	-0.0058393	0.982108	0.598275	-0.0292697	0.752474	0.513469	0.0567744	0.907281	0.698012	-0.0261715	0.805398	0.149432	-0.118239	0.498106	0.80889	0.0202788	0.998511	0.862317	0.0242415	0.9515	0.465069	0.0837647	0.832936	0.929201	-0.0114894	0.945555	0.546461	-0.0388598	0.750749	0.46304	-0.0780701	0.712369	0.222277	-0.157913	0.72447	0.688043	0.0390919	0.847533	0.978758	-0.00401461	0.987631
Pipecolic acid	0.303115	-0.0189335	0.708461	0.448477	-0.0213027	0.969519	0.493834	-0.0166006	0.752474	0.14819	-0.04565	0.63442	0.730147	-0.0142183	0.813334	0.678215	-0.0169723	0.782556	0.918013	-0.00361996	0.998511	0.0342593	-0.119237	0.947802	0.635886	0.0154001	0.872978	0.838875	0.0139494	0.932083	0.452402	-0.0385608	0.682079	0.276686	-0.0733463	0.70668	0.417212	0.0387058	0.72447	0.132078	0.0578412	0.720426	0.187543	-0.0829851	0.987631
Proline	0.985464	-0.00143947	0.985464	0.888726	0.0161205	0.969519	0.859298	-0.0187048	0.920676	0.334991	0.159714	0.850224	0.0899079	-0.220892	0.300464	0.427495	0.118854	0.691459	0.942208	-0.0117555	0.998511	0.66424	0.142794	0.947802	0.252695	0.17375	0.832936	0.665585	-0.0922235	0.899968	0.0428803	-0.332088	0.159906	0.317409	0.175952	0.70668	0.802959	0.0624606	0.926491	0.682649	-0.0946421	0.847533	0.680535	0.0952764	0.987631
Serine	0.521663	-0.0342015	0.733418	0.766777	0.0246397	0.969519	0.168311	-0.0921225	0.627112	0.643053	0.0471939	0.907281	0.0117769	-0.193092	0.141323	0.136386	0.171538	0.498106	0.316287	-0.117019	0.94448	0.673537	0.0781438	0.947802	0.850461	0.021517	0.927776	0.202245	-0.174878	0.831544	0.0149221	-0.208832	0.127904	0.0769677	0.323123	0.681703	0.879533	0.0218245	0.953849	0.622707	-0.0819158	0.847533	0.332816	-0.162348	0.987631
Threonine	0.539607	-0.037053	0.733418	0.803992	0.0213717	0.969519	0.250845	-0.0945565	0.627112	0.817184	0.0256552	0.980621	0.0522242	-0.190293	0.294405	0.391377	0.109381	0.670932	0.624125	-0.0624097	0.998511	0.725272	0.0644566	0.947802	0.9634	-0.00653551	0.979729	0.431288	-0.13952	0.831544	0.0286538	-0.234171	0.133044	0.15782	0.242721	0.698418	0.90828	-0.0223124	0.956084	0.746844	-0.0564192	0.847533	0.717975	-0.0701452	0.987631
Tryptophan	0.401678	-0.0478597	0.733418	0.842028	0.0160582	0.969519	0.174335	-0.110784	0.627112	0.231524	0.154372	0.735557	0.322564	-0.110362	0.483845	0.205677	-0.147756	0.536548	0.529201	-0.0639937	0.969452	0.776932	0.0475	0.947802	0.215791	0.243035	0.832936	0.814715	0.0425541	0.932083	0.0830184	-0.242513	0.249055	0.435654	-0.118196	0.70668	0.337387	-0.176952	0.72447	0.508346	0.0950494	0.847533	0.0539258	-0.269367	0.987631
Tyrosine	0.716472	-0.0225877	0.826699	0.982412	0.0019039	0.982412	0.588668	-0.04668	0.752474	0.232927	0.148737	0.735557	0.206567	-0.151878	0.427381	0.706469	-0.0452313	0.799777	0.901339	-0.0143956	0.998511	0.270989	0.206882	0.947802	0.563708	0.100499	0.872978	0.929796	-0.0188363	0.945555	0.0453067	-0.266853	0.159906	0.74678	-0.0501915	0.86167	0.832183	-0.0403323	0.942094	0.656394	-0.0672783	0.847533	0.774554	0.053892	0.987631
Valine	0.284784	-0.0481244	0.708461	0.545223	-0.0369797	0.969519	0.372923	-0.0590898	0.707454	0.977862	-0.00249615	0.988011	0.145255	-0.128381	0.378927	0.146555	-0.162613	0.498106	0.19389	0.0962268	0.94448	0.396859	-0.126139	0.947802	0.372092	0.100082	0.832936	0.313521	-0.148871	0.831544	0.311627	-0.110674	0.583795	0.380358	-0.0888912	0.70668	0.249322	-0.235425	0.72447	0.174879	0.149301	0.847533	0.775645	0.0276918	0.987631
Methionine sulfone	0.780996	0.041653	0.867773	0.719089	0.0727719	0.969519	0.960277	0.0110399	0.960277	0.977395	-0.0102128	0.988011	0.286238	-0.304699	0.477063	0.0624378	0.550237	0.468283	0.96686	-0.0104691	0.998511	0.592813	-0.323785	0.947802	0.578151	0.249936	0.872978	0.432255	-0.280592	0.831544	0.466088	-0.325532	0.682079	0.0795321	0.686571	0.681703	0.365008	0.415586	0.72447	0.703706	0.135497	0.847533	0.585462	-0.198956	0.987631
N6,N6,N6-trimethyl-lysine	0.0703033	-0.120393	0.411276	0.0513871	-0.176764	0.440461	0.501922	-0.064879	0.752474	0.693673	-0.0480107	0.907281	0.284547	-0.167261	0.477063	0.0413658	-0.227526	0.372189	0.85453	-0.0245303	0.998511	0.306092	-0.184552	0.947802	0.701649	0.0652683	0.872978	0.325278	-0.243387	0.831544	0.623639	-0.101474	0.76364	0.210322	-0.204699	0.70668	0.116702	-0.25007	0.538626	0.526046	-0.0995194	0.847533	0.761168	0.0723034	0.987631
Norepinephrine	0.0185174	-0.286025	0.370348	0.296881	-0.169999	0.890643	0.027516	-0.400247	0.543155	0.103088	0.385883	0.562298	0.070548	-0.4496	0.300464	0.137722	-0.420615	0.498106	0.0078067	-0.543802	0.468402	0.433669	0.277152	0.947802	0.152184	0.47609	0.832936	0.583411	-0.236496	0.897556	0.0288261	-0.633764	0.133044	0.971953	0.0101464	0.971953	0.0840494	-0.846058	0.504297	0.0268772	-0.566519	0.537543	0.136713	-0.514468	0.987631
O-acetyl-serine	0.188023	-0.107507	0.603073	0.552277	-0.0525675	0.969519	0.23467	-0.161615	0.627112	0.633135	0.0983828	0.907281	0.10297	-0.27796	0.313813	0.73186	-0.0486031	0.813178	0.119664	-0.160644	0.797757	0.846326	-0.0551892	0.9515	0.457704	0.225791	0.832936	0.439862	-0.156978	0.831544	0.157799	-0.382513	0.350665	0.400382	0.113788	0.70668	0.408906	-0.208989	0.72447	0.442644	-0.102614	0.847533	0.160637	-0.235579	0.987631
O-phosphoethanolamine	0.0891099	-0.158087	0.411276	0.28568	-0.135235	0.890643	0.188215	-0.180574	0.627112	0.48696	-0.116861	0.907281	0.442512	-0.119646	0.603426	0.128402	-0.302993	0.498106	0.690383	-0.0857492	0.998511	0.270534	-0.231757	0.947802	0.934213	-0.0215393	0.969676	0.802455	-0.0745348	0.932083	0.289513	-0.158631	0.560348	0.260611	-0.301659	0.70668	0.321973	-0.30431	0.72447	0.949926	0.0157138	0.949926	0.574256	-0.216769	0.987631
Ornithine	0.451141	-0.0843624	0.733418	0.710445	0.0536249	0.969519	0.200097	-0.220205	0.627112	0.667999	0.120516	0.907281	0.0353585	-0.410059	0.265189	0.860858	-0.0394644	0.887492	0.924706	0.0196679	0.998511	0.709244	0.163556	0.947802	0.824337	0.0848081	0.91593	0.0152706	-0.537628	0.831544	0.341239	-0.299814	0.584982	0.112566	0.363931	0.685565	0.256108	-0.43788	0.72447	0.445569	0.210049	0.847533	0.489357	-0.226172	0.987631
Saccharopine	0.740617	0.0284286	0.838435	0.565911	-0.0658438	0.969519	0.344518	0.121254	0.707454	0.158605	0.227868	0.63442	0.187972	0.25748	0.418129	0.523623	0.0765099	0.703092	0.0461738	-0.380578	0.692607	0.730254	0.0861152	0.947802	0.115309	0.34547	0.832936	0.364113	0.277112	0.831544	0.360682	0.240513	0.601136	0.400976	-0.146166	0.70668	0.0700761	0.296437	0.467174	0.0719463	-0.358813	0.719463	0.264066	-0.408684	0.987631
Serotonine	0.341805	0.171638	0.733418	0.668053	-0.0936998	0.969519	0.132574	0.432891	0.627112	0.131586	0.541881	0.63442	0.846595	-0.074019	0.871526	0.981527	-0.00998526	0.981527	0.374794	0.264143	0.94448	0.303121	0.453193	0.947802	0.276201	0.615458	0.832936	0.319828	-0.498397	0.831544	0.612384	0.292727	0.76364	0.441732	-0.368595	0.70668	0.639441	0.344198	0.870771	0.771935	0.105894	0.851712	0.358603	0.46849	0.987631
S-methylcysteine	0.208941	0.0866807	0.603073	0.704751	-0.0352126	0.969519	0.0401075	0.206676	0.543155	0.00904759	0.311469	0.289143	0.597289	0.062129	0.746611	0.198051	0.153028	0.536548	0.422424	-0.129808	0.94448	0.594204	0.108342	0.947802	0.000516013	0.479989	0.0309608	0.184628	-0.249321	0.831544	0.0175669	0.331283	0.131752	0.616449	0.0847366	0.821932	0.205337	0.220477	0.72447	0.604139	-0.0808942	0.847533	0.548195	-0.192972	0.987631
Taurine	0.0642574	-0.137317	0.411276	0.168079	-0.128727	0.775749	0.211588	-0.145775	0.627112	0.284283	-0.158742	0.775318	0.82886	-0.0285466	0.871526	0.0175046	-0.426505	0.289107	0.758297	0.0413222	0.998511	0.43437	-0.145974	0.947802	0.462678	-0.169335	0.832936	0.445699	-0.170968	0.831544	0.550549	0.0945339	0.750749	0.440075	-0.169869	0.70668	0.0173208	-0.679972	0.389692	0.715359	-0.0556381	0.847533	0.493954	0.166528	0.987631
Sarcosine	0.135444	-0.196901	0.500538	0.138043	-0.271286	0.690215	0.500254	-0.123622	0.752474	0.477524	-0.207128	0.907281	0.0896406	-0.336736	0.300464	0.418592	-0.210041	0.691459	0.891252	-0.0373228	0.998511	0.344993	-0.558286	0.947802	0.721787	0.0842038	0.872978	0.526644	-0.183008	0.831544	0.0950696	-0.469587	0.271628	0.677934	-0.142044	0.822497	0.495055	-0.277198	0.72447	0.459018	-0.2346	0.847533	0.655694	0.217422	0.987631
Asparagine	0.128043	-0.0754968	0.500538	0.420358	-0.0565284	0.969519	0.161822	-0.0941547	0.627112	0.65504	-0.0367506	0.907281	0.132085	-0.134013	0.360232	0.650992	-0.0463248	0.765872	0.549356	-0.0636898	0.969452	0.768677	0.0423098	0.947802	0.290934	-0.102341	0.832936	0.506656	-0.104788	0.831544	0.115555	-0.159269	0.301447	0.708943	-0.0475118	0.834051	0.786101	-0.0451524	0.926491	0.547651	-0.081601	0.847533	0.818443	-0.0405612	0.987631
Leucine	0.442754	-0.0303557	0.733418	0.692775	-0.0218384	0.969519	0.497836	-0.0387367	0.752474	0.873313	0.0134608	0.988011	0.315037	-0.0773754	0.483845	0.12572	-0.142315	0.498106	0.227455	0.0831365	0.94448	0.472046	-0.094911	0.947802	0.356487	0.103369	0.832936	0.494964	-0.0952395	0.831544	0.462039	-0.0619372	0.682079	0.322126	-0.0806816	0.70668	0.234233	-0.203187	0.72447	0.207818	0.129281	0.847533	0.793495	0.0235497	0.987631
Homocysteine	0.488781	0.0443956	0.733418	0.213421	0.106779	0.890643	0.858972	-0.0170308	0.920676	0.0221547	0.312315	0.33232	0.181595	-0.167354	0.418129	0.00790486	0.316128	0.289107	0.0587666	-0.185904	0.700343	0.123397	0.29242	0.947802	0.103238	0.328821	0.832936	0.689975	-0.0833156	0.899968	0.122932	-0.239981	0.307331	0.0205475	0.411336	0.616426	0.177778	0.222095	0.711111	0.425149	-0.0973393	0.847533	0.0694458	-0.300268	0.987631
Histidine	0.207659	-0.0740024	0.603073	0.409498	-0.0616265	0.969519	0.325966	-0.0861676	0.707454	0.904417	0.0144362	0.988011	0.246408	-0.103702	0.454867	0.205515	-0.172505	0.536548	0.815379	-0.0277752	0.998511	0.64334	-0.0864085	0.947802	0.546748	0.0981	0.872978	0.66044	-0.0665556	0.899968	0.213901	-0.135803	0.427802	0.590428	-0.0817359	0.805129	0.259382	-0.262154	0.72447	0.897888	-0.0176301	0.927308	0.849131	-0.0408756	0.987631
Kynurenine	0.378161	0.0802902	0.733418	0.961572	-0.0064742	0.982412	0.180757	0.1657	0.627112	0.489033	0.111625	0.907281	0.429993	-0.116709	0.603426	0.378715	0.162836	0.670932	0.47224	0.163376	0.94448	0.539556	-0.154351	0.947802	0.115908	0.332285	0.832936	0.378997	-0.245809	0.831544	0.971655	-0.00514094	0.98231	0.447564	0.241836	0.70668	0.679029	0.0848118	0.876083	0.748654	0.0814996	0.847533	0.520163	0.269104	0.987631
Putrescine	0.550064	-0.0871732	0.733418	0.778891	-0.0633479	0.969519	0.558117	-0.110619	0.752474	0.732732	-0.122416	0.935403	0.574639	0.141286	0.746611	0.528636	-0.2121	0.703092	0.533302	-0.156223	0.969452	0.731597	-0.235743	0.947802	0.937353	-0.0283969	0.969676	0.759183	0.120337	0.916765	0.638392	0.159389	0.76607	0.858186	-0.0906991	0.965258	0.475647	-0.332002	0.72447	0.846152	-0.0640647	0.906591	0.493404	-0.275227	0.987631
3-methylhistidine	0.307	0.0824464	0.708461	0.0349971	0.292759	0.440461	0.126561	-0.124623	0.627112	0.0137617	0.45696	0.289143	0.527909	-0.0933104	0.703878	0.512484	-0.115544	0.703092	0.386143	0.123912	0.94448	0.0237252	0.797685	0.947802	0.314366	0.174284	0.832936	0.856834	0.0515053	0.932096	0.105201	-0.21846	0.286912	0.479835	0.214907	0.719753	0.0119316	-0.441915	0.389692	0.34059	0.206158	0.847533	0.922013	0.0177076	0.987631
Symmetric dimethylarginine	0.0789957	0.127814	0.411276	0.025883	0.21163	0.440461	0.679722	0.0453074	0.815667	0.0954322	0.248198	0.562298	0.246783	0.156043	0.454867	0.357405	0.139234	0.670932	0.992085	-0.00146165	0.998511	0.601693	0.108034	0.947802	0.0941325	0.364483	0.832936	0.0348028	0.442412	0.831544	0.593194	-0.0914365	0.76364	0.226931	0.246732	0.70668	0.886236	0.033063	0.953849	0.608459	0.0840995	0.847533	0.679793	-0.111947	0.987631
